# Koolen-de Vries Syndrome causal gene *KANSL1* is required for motile ciliogenesis

**DOI:** 10.1101/2024.11.14.621349

**Authors:** James D. Schmidt, Ananya Terala, Kate E. McCluskey, Belinda Wang, Anna C. Pfalzer, Helen Rankin Willsey

## Abstract

Koolen-de Vries Syndrome (KdVS), characterized by hypersociability, intellectual disability, and seizures, is caused by pathogenic variants in the gene *KANSL1*, which encodes a chromatin regulator in the NSL complex that also directly functions in mitotic spindle microtubule stability. Here we explored whether KANSL1 functions at the cilium, a microtubule-rich organelle critical for brain development, neuronal excitability, and sensory integration. Leveraging the *Xenopus* model, we found that Kansl1 is highly expressed in developing ciliated tissues and localizes within motile cilia. Moreover, *Kansl1* depletion caused ciliogenesis defects that could be partially rescued by human *KANSL1*. Based on these findings, we explored the prevalence of cilia-related clinical features including structural heart defects, hypogonadism, and structural respiratory defects among 99 individuals with KdVS, ages 1 month to 37 years old. To directly test if KdVS causes ciliary dysfunction in humans, we measured the well-established ciliary functional biomarker, nasal nitric oxide, in 11 affected individuals and observed a significant decrease when compared to unaffected family members. Together, this work establishes a ciliary contribution of *KANSL1* mutations to KdVS. This work adds to a growing literature highlighting the relevance of the cilium to neurodevelopmental disorders, particularly to those impacting sociability. Going forward, KANSL1 provides a unique opportunity to study a monogenic mechanism of hypersociability that may be useful in elaborating the molecular underpinnings of social behavior.
