## Supplement Table 1 for "Koolen-de Vries Syndrome causal gene *KANSL1* is required for motile ciliogenesis"

### Sheet: Cardiac
Category	Reported Issue	Number of Times Reported
Septal Defect	Atrial Septal Defect (ASD)	25
Septal Defect	Ventricular Septal Defect	8
Arrhythmia	Tachycardia or Bradycardia	6
Arrhythmia	Prolonged QT	3
Prolapsed Valve	Prolapsed Mitral Valves	6
Other Structural Defect	Bicuspid Aortic	5
Other Structural Defect	Tricuspid Insufficiency	4
Other Structural Defect	Aortic Valve Stenosis	3
Other Structural Defect	Aortic Valve Dysplasia	3
Other Structural Defect	Patent Foramen Ovale	2
Other Structural Defect	Dilated Aortic Root	2
Other Structural Defect	Over-curved Aortic Arch	2
Other Structural Defect	Enlarged Pulmonary Artery	2
Other Structural Defect	Leaky Aortic Valve	2
Other Structural Defect	Tetralogy of Fallot	1
Other Heart Defect	Other	7
Other Heart Defect	Cardiomyopathy	2
Other Heart Defect	Left Blank	2
Other Heart Defect	Left Ventricular Noncompaction	1
	Sum	86

### Sheet: Respiratory
Category	Reported Issue	Number of Times Reported
Infections	Croup, Bronchitis, Pneumonia	46
Structural Defect	Laryngomalacia	24
Structural Defect	Laryngeal Cleft	2
Structural Defect	Airway Stenosis	9
Breathing Problems	Related to Hypotonia	34
Breathing Problems	Asthma	23
Breathing Problems	Sleep Apnea	16
Other Respiratory Issues	Persistent Cough	20
Other Respiratory Issues	Shallow Breathing	17
Other Respiratory Issues	Tonsillitis	6
Other Respiratory Issues	Tracheomalacia	6
Other Respiratory Issues	Upper Airway Obstruction	2
Other Respiratory Issues	Laryngitis	1
Other Respiratory Issues	Subglottic Cyst	1
Other Respiratory Issues	Other	6
	Sum	213

### Sheet: Genitourinary
Category	Reported Issue	Number of Times Reported
Undescended Testis	Undescended Testis	19
Kidney Issues	Hydronephrosis	6
Kidney Issues	Chronic Kidney Reflux	3
Kidney Issues	One Kideny	1
Kidney Issues	Kidney Duplication	1
Kidney Issues	Cyst on Kidney	1
Urinary Issues	Urinary Reflux	4
Urinary Issues	UTI's	4
Urinary Issues	Poor Uniration	2
Urinary Issues	Ureteral Reimplantation	1
Urinary Issues	Urachial Fistula	1
Other Issues	Hypermenorrhea Dyssynergia	3
Other Issues	Phimosis	1
Other Issues	Absent Testis	1
Other Issues	Atrophic Testis	1
Other Issues	Premature Grey Pubic Hair	1
Other Issues	Early Pubic Hair	1
Other Issues	Micropenis	1
Other Issues	"Grew out of problems"	1
	Sum	53
